# Micro-Mel and Mini-Mel short life cycle dwarf lines with *Solanum anguivi* introgressions as the first model varieties for eggplant research and breeding

**DOI:** 10.1101/2025.03.07.642017

**Authors:** Marina Martínez-López, Virginia Baraja-Fonseca, Edgar García-Fortea, Mariola Plazas, Santiago Vilanova, Jaime Prohens, Pietro Gramazio

**Affiliations:** Instituto de Conservación y Mejora de la Agrodiversidad Valenciana, Universitat Politècnica de València, Camino de Vera 14, 46022 Valencia, Spain; Seeds for Innovation, Parque Científico-Tecnológico de Almería, Calle Regaliz, 6, 04007, Almería, Spain

**Keywords:** Micro-Mel, Mini-Mel, dwarfism, model plant, *Solanum melongena*, phenotyping, regeneration

## Abstract

Eggplant (*Solanum melongena*) research has been hindered by the lack of suitable model plants. The development of Micro-Mel and Mini-Mel, two short-cycle dwarf model lines with introgressions from the wild relative *S. anguivi*, represents a breakthrough in eggplant research. Both lines were characterized with 30 phenotypic descriptors and compared to their parental lines and the Micro-Tom tomato. Micro-Mel has determinate growth, early flowering (41.0 days post-transplantation), and physiological fruit maturity at 103.7 days. Mini-Mel exhibits indeterminate growth, later flowering (57.2 days) and fruit maturity (114.7 days), with a more conventional architecture. Micro-Mel and Mini-Mel complete 3.5 and 3.0 full seed-to-seed cycles per year, respectively. Their compact size makes them ideal for space-limited environments, controlled growth chambers, speed breeding, ornamental horticulture, and urban horticulture. To validate their potential for gene editing, *in vitro* regeneration experiments were performed on a medium containing zeatin riboside. Regeneration was similar to parental *S. melongena* (1.2 shoots/explant), with Micro-Mel developing 1.0 and Mini-Mel 0.8. Whole-genome sequencing (23X coverage) identified 179,653 SNPs between the parental lines, revealing heterozygosity rates of 0.00098% for Micro-Mel and 0.00123% in Mini-Mel. Approximately 8.50% and 10.79% of their genomes were introgressed from *S. anguivi*, respectively. Analysis identified 18 shared introgressions from *S. anguivi* among Micro-Mel, Mini-Mel, and four backcross dwarf materials derived from the same original plant. Notably, three orthologues of genes associated with dwarfism in tomato (*SlDREB1, SlER*, and *SlSERK1*) were identified within these introgressions. Micro-Mel and Mini-Mel represent transformative tools for eggplant research, accelerating genetic, physiological, and breeding studies.
