## Supplementary Tables for "Micro-Mel and Mini-Mel short life cycle dwarf lines with *Solanum anguivi* introgressions as the first model varieties for eggplant research and breeding"

### Sheet: Table S1
Table S1. Mapping statistics for the two parental lines (ANG1 and MEL1), Micro-Mel, Mini-Mel and four additional backcross dwarf materials (I1 to I4), all of them derived from the same original BC2 plant.
		ANG1	MEL1	Micro-Mel	Mini-Mel	l1	l2	l3	l4	AVERAGE
Number of reads		192126134	192451540	192001346	177486060	192082114	192286596	179377568	192028536	1.8873e+08
Mapped reads		185533944	189421687	189572763	173070871	187597170	188266085	175507331	187644561	1.84577e+08
% mapped reads		96.5688	98.4257	98.7351	97.5124	97.6651	97.9091	97.8424	97.717	97.7969
Mapped paired reads		184114296	188913842	189181206	172263138	186705282	187451714	174727312	186803664	1.8377e+08
% mapped paired reads		95.8299	98.1618	98.5312	97.0573	97.2008	97.4856	97.4076	97.2791	97.3691
Mapped reads, singletons		1419648	507845	391557	807733	891888	814371	780019	840897	806745
% mapped reads, singletons		0.738915	0.263882	0.203935	0.455097	0.464326	0.423519	0.434848	0.437902	0.427803
Unmapped reads		6592190	3029853	2428583	4415189	4484944	4020511	3870237	4383975	4.15319e+06
% unmapped reads		3.43118	1.57435	1.26488	2.48763	2.33491	2.0909	2.15759	2.28298	2.20305
Duplication rate		24.89	16.35	19.3	17.58	18.92	18.1	17.57	18.01	18.84
Mean mapping quality		33.27	43.23	41.86	40.88	40.63	40.77	41.08	39.9	40.2025
% covered reference genome		62.65	72.01	70.98	70.53	69.97	71.06	71.04	70.57	69.8512
Mean depth of coverage		22.9242	24.0693	23.9847	21.9741	23.8058	23.9762	22.3483	23.8542	23.3671

### Sheet: Table S2
Table S2. Number and distribution of high-quality SNPs along the 12 eggplant chromosomes according to the eggplant reference genome “67/3” v3.0 [74].
Chromosome	Length (bp)	SNPs	SNP rate (bp)
1	136534347	21636	6311
2	83340400	14448	5768
3	97014425	15087	6430
4	105671276	15869	6659
5	43853053	7174	6113
6	108971373	16963	6424
7	142382611	22226	6406
8	109575448	17823	6148
9	36100499	5539	6518
10	106644908	16120	6616
11	72290491	10295	7022
12	100421161	16473	6096
Total	1142799992	179653
Average		14971	6376

### Sheet: Table S3
Table S3. Heterozygosity of the two parental lines (ANG1 and MEL1), Micro-Mel, Mini-Mel, and four additional backcross dwarf materials (I1 to I4), all of them derived from the same original BC2 plant, estimated using the final set of 179,653 hiqh-quality SNPs.
Sample	Sequenced genome (bp)	Heterozygous SNPs	Heterozygosity (%)
Micro-Mel	8.11159e+08	7921	0.000976503
Mini-Mel	8.06017e+08	9931	0.00123211
l1	7.99617e+08	10850	0.0013569
l2	8.12074e+08	7874	0.000969616
l3	8.11845e+08	9390	0.00115662
l4	8.06474e+08	10066	0.00124815
Average	848300000	9339	0.0011
ANG1	7.15964e+08	494	6.89979e-05
MEL1	8.2293e+08	310	3.76703e-05

### Sheet: Table S4
Table S4. ANG1 introgressed regions in Micro-Mel, Mini-Mel, and four additional backcross dwarf materials (I1 to I4), all of them derived from the same original BC2 plant. The first table shows the start and end positions in base pairs (bp) for each introgression. Heterozygous introgressions are marked in gray. The second table summarizes the lenght of each introgression. Introgressions are linke…
Chromosomes	Introgression number	Micro-Mel		Mini-Mel		l1		l2		l3		l4		Chromosome length			Chromosomes	Introgression number	Micro-Mel	Mini-Mel	l1	l2	l3	l4
		Start	End	Start	End	Start	End	Start	End	Start	End	Start	End
1	1.1					68656728								136534347			1	1.1			100357
	1.2											68681101						1.2						75984
	1.3			68701626	68757085		68757085						68757085					1.3		55459
	1.4	81841398	81879851	81841398	81879851	81841398	81879851	81841398	81879851	81841398	81879851	81841398	81879851					1.4	38453	38453	38453	38453	38453	38453
	1.5											87658645	87827924					1.5						169279
	1.6			87829900	88061211	87829900	88061211					87829900	88061211					1.6		231311	231311			231311
	1.7	99358733				99358733				99358733								1.7	113394		113394		113394
	1.8		99472127	99428057	99472127		99472127	99428057	99472127		99472127	99428057	99472127					1.8		44070		44070		44070
	1.9			115132175	115223144													1.9		90969
	1.1					126474744	126728066											1.1			253322
	1.11					135157098	136450827											1.11			1293729
2	2.1					416								83340400			TOTAL (BP)		151847	460262	2030566	82523	151847	559097
	2.2			19703991	20241177												TOTAL (%)		0.111215	0.337103	1.48722	0.0604412	0.111215	0.409492
							22177471										AVERAGE		75923.5	92052.4	338428	41261.5	75923.5	111819
	2.3					22874841	38319810										2	2.1			22177055
	2.4					38357337	45086341											2.2		537186
	2.5					45088252	45244671											2.3			15444969
	2.6					45248557												2.4			6729004
	2.7			46765898	46788214													2.5			156419
							65218789											2.6			19970232
	2.8					66020963	75337516											2.7		22316
	2.9					76215163	76464496											2.8			9316553
3	3.1	8748	15773894	8748		8748		8748	15773894	8748		8748		97014425				2.9			249333
											15775795						TOTAL (BP)		0	559502	74043565	0	0	0
	3.2	18283553						18283553	38068849	18283553							TOTAL (%)		0	0.671345	88.8447	0	0	0
	3.3						38091799	38074286									AVERAGE		0	279751	1.05777e+07	0	0	0
	3.4					38133475	38227459		38227459								3	3.1	15765146	52171689	38083051	15765146	15767047	52171689
	3.5		49458556			38369504		38369504	49458556		49458556							3.2	31175003			19785296	31175003
	3.6	49718971	51731674					49718971		49718971								3.3				153173
	3.7	51757223					51960875											3.4			93984
	3.8				52180437	51969092			52180437		52180437		52180437					3.5			13591371	11089052
	3.9			52184806				52184806		52184806		52184806	52215279					3.6	2012703			2461466	2461466
	3.1		52224372		52224372		52224372		52224372		52224372	52216877						3.7	467149
	3.11	52225951	75963141	52225951	75963141	52225951	75963141	52225951	75963141	52225951	75963141		75963141					3.8			255280
	3.12	76872818	77149486	76872818	77149486	76872818	77149486	76872818	77149486	76872818	77149486	76872818	77149486					3.9		39566		39566	39566	30473
	3.13	77468548	77723534	77468548	77723534	77468548	77723534	77468548	77723534	77468548	77723534	77468548	77723534					3.1						23746264
4	4.1			267381										105671276				3.11	23737190	23737190	23737190	23737190	23737190
	4.2	274399						274399										3.12	276668	276668	276668	276668	276668	276668
	4.3		298077		298077				298077	278262	298077							3.13	254986	254986	254986	254986	254986	254986
	4.4					38563062						38563062					TOTAL (BP)		73688845	76480099	76292530	73562543	73711926	76480080
	4.5	38617662		38617662				38617662		38617662	38782274						TOTAL (%)		75.9566	78.8337	78.6404	75.8264	75.9804	78.8337
	4.6				38786412		38786412										AVERAGE		1.0527e+07	1.5296e+07	1.08989e+07	8.17362e+06	1.05303e+07	15296016
			38791963						38791963								4	4.1		30696
													38794254					4.2	23678			23678
	4.7			65769764								65769764						4.3					19815
	4.8									65794776								4.4			223350			231192
	4.9	65801459	65818670		65818670	65801459	65818670	65801459	65818670		65818670		65818670					4.5	174301	168750		174301	164612
	4.1									88356260		88356260	88746035					4.6
											88824904							4.7		48906				48906
	4.11									90018274								4.8					23894
	4.12										94004132	90069556	94004132					4.9	17211		17211	17211
	4.13									94260705	95296427	94260705	95296427					4.1					468644	389775
	4.14									95354662		95354662						4.11					3985858
	4.15	98137428	98216814	98137428		98137428		98137428	98216814									4.12						3934576
					98219698		98219698											4.13					1035722	1035722
													99607731					4.14					4388980	4253069
	4.16										99743642	99611414	99743642					4.15	79386	82270	82270	79386
5	5.1	52195	4758459	52195	4758459	52195	4758459	52195	4758459	52195	4758459	52195	4758459	43853053				4.16						132228
	5.2	17209221	17708071	17209221	17708071	17209221	17708071	17209221	17708071	17209221	17708071	17209221	17708071				TOTAL (BP)		294576	330622	322831	294576	10087525	10025468
	5.3	25551183	27661523	25551184	27661523	25551183	27661523	25551183	27661523	25551183	27661523	25551183	27661523				TOTAL (%)		0.278766	0.312878	0.305505	0.278766	9.54614	9.48741
	5.4					30557638	30900139										AVERAGE		73644	82655.5	107610	73644	1441075	1.43221e+06
6	6.1					143	217709							108971373			5	5.1	4706264	4706264	4706264	4706264	4706264	4706264
	6.2					262111	532643											5.2	498850	498850	498850	498850	498850	498850
	6.3			79977784	80104145	79977784	80104145					79977784	80104145					5.3	2110340	2110339	2110340	2110340	2110340	2110340
7	7.1							171200	1007374	171200	1007374			142382611				5.4			342501
	7.2							1151108	1747610	1151108	1747610						TOTAL (BP)		7315454	7315453	7657955	7315454	7315454	7315454
	7.3							3211602		3211602							TOTAL (%)		16.6817	16.6817	17.4628	16.6817	16.6817	16.6817
	7.4	4148687															AVERAGE		2.43848e+06	2.43848e+06	1.91449e+06	2.43848e+06	2.43848e+06	2.43848e+06
	7.5		4720728			4296415	4720728		4720728		4720728						6	6.1			217566
	7.6	5184989	5407295			5184989	5407295	5184989	5407295	5184989	5407295							6.2			270532
	7.7			48307680	48710042	48307680	48710042											6.3		126361	126361			126361
	7.8					91492563	91630086										TOTAL (BP)		0	126361	614459	0	0	126361
	7.9	102849361	102913969	102849361	102913969	102849361	102913969	102849361	102913969	102849361	102913969	102849361	102913969				TOTAL (%)		0	0.115958	0.563872	0	0	0.115958
	7.1	118495672	118551791	118495672	118551791	118495672	118551791	118495672	118551791	118495672	118551791	118495672	118551791				AVERAGE		0	126361	204820	0	0	126361
	7.11			121574885		121574885	121852634					121574885	121852634				7	7.1				836174	836174
	7.12				121871496	121858018												7.2				596502	596502
																		7.3				1509126	1509126
							121881936											7.4	572041
	7.13	125289892	127909944	125289892	127909944			125289892	127909944	125289892	127909944	125289892	127909944					7.5			424313
	7.14	128077043	133177246	128077043	133177246			128077043	133177246	128077043	133177246	128077043	133177246					7.6	222306		222306	222306	222306
	7.15	133663821	133699015	133663821	133699015			133663821	133699015	133663821	133699015	133663821	133699015					7.7		402362	402362
8														109575448				7.8			137523
9	9.1			6519644		6519644	17457678					6519644		36100499				7.9	64608	64608	64608	64608	64608	64608
													20472834					7.1	56119	56119	56119	56119	56119	56119
	9.2					23549580	24299685											7.11		296611	277749			277749
	9.3				29557107	25128232	29557107											7.12			23918
	9.4	31194173	31413894	31194173	31413894	31194173	31413894	31194173	31413894	31194173	31413894	31194173	31413894					7.13	2620052	2620052		2620052	2620052	2620052
10	10.1											6994603		106644908				7.14	5100203	5100203		5100203	5100203	5100203
	10.2			6998039	7132291								7132291					7.15	35194	35194		35194	35194	35194
	10.3			23730669	23893609												TOTAL (BP)		8670523	8575149	1608898	11040284	11040284	8153925
	10.4	27790391	29369925	27790391	29369925	27790391	29369925	27790391	29369925	27790391	29369925	27790391	29369925				TOTAL (%)		6.08959	6.02261	1.12998	7.75396	7.75396	5.72677
	10.5	52242690	52322184	52242690	52322184	52242690	52322184	52242690	52322184			52242690	52322184				AVERAGE		1.23865e+06	1.22502e+06	201112	1.2267e+06	1.2267e+06	1.35899e+06
	10.6					57450862	57579500										8
	10.7			91452427	91472231	91452427	91472231					91452427	91472231				TOTAL (BP)		0	0	0	0	0	0
	10.8	105776693	105794756	105776693	105794756	105776693	105794756	105776693	105794756	105776693	105794756	105776693	105794756				TOTAL (%)		0	0	0	0	0	0
11	11.1	827344	2512177	827344		827344		827344	2512177	827344	2512177	827344	2512177	72290491			AVERAGE		0	0	0	0	0	0
					2545912		2545912										9	9.1		23037463	10938034			13953190
	11.2	6308446				6308446	7693423	6308446		6308446		6308446						9.2			750105
	11.3					7696335	7893912											9.3			4428875
			8969517						8969517		8969517		8969517					9.4	219721	219721	219721	219721	219721	219721
	11.4					16856172	18190484					16856172	18190484				TOTAL (BP)		219721	23257184	16336735	219721	219721	14172911
	11.5			65222873	65274924	65222873	65274924										TOTAL (%)		0.608637	64.4234	45.2535	0.608637	0.608637	39.2596
12	12.1											4265725	4528448	100421161			AVERAGE		219721	11628592	4.08418e+06	219721	219721	7.08646e+06
	12.2											5213393	10296283				10	10.1						137688
	12.3											10775742	10982673					10.2		134252
	12.4											11911998	16762292					10.3		162940
	12.5					19327401	19500639											10.4	1579534	1579534	1579534	1579534	1579534	1579534
	12.6											20700262	20716335					10.5	79494	79494	79494	79494		79494
	12.7					23833468	23946176											10.6			128638
	12.8											36202954	36268831					10.7		19804	19804			19804
	12.9	36491010						36491010				36491010						10.8	18063	18063	18063	18063	18063	18063
	12.1		36809379						36809379	36493010	36809379		36809379				TOTAL (BP)		1677091	1994087	1825533	1677091	1597597	1834583
	12.11			42455139	42518796	42455139	42518796					42455139	42518796				TOTAL (%)		1.57259	1.86984	1.71179	1.57259	1.49805	1.72027
	12.12			48757560	48777316	48757560	48777316	48757560	48777316	48757560	48777316	48757560	48777316				AVERAGE		559030	332348	365107	559030	798798	366917
	12.13			61055914	61159773							61055914	61159773				11	11.1	1684833	1718568	1718568	1684833	1684833	1684833
	12.14					92858167	92887264											11.2	2661071		1384977	2661071	2661071	2661071
	12.15									94595700	94617884	94595700	94617884					11.3			197577
	12.16			94734672														11.4			1334312			1334312
	12.17	96558899	97016162		97016162			96558899	97016162	96558899	97016162	96558899	97016162					11.5		52051	52051
TOTAL INTROGRESSED GENOME (BP)		97139593		123338100		185819013		99333484		109285830		135817971		1142799992			TOTAL (BP)		4345904	1770619	4687485	4345904	4345904	5680216
TOTAL % INTROGRESSED GENOME		8.50014		10.7926		16.26		8.69211		9.56299		11.8847					TOTAL (%)		6.01172	2.44931	6.48423	6.01172	6.01172	7.85749
																	AVERAGE		2172952	885310	937497	2172952	2172952	1.89341e+06
																	12	12.1						262723
																		12.2						5082890
																		12.3						206931
																		12.4						4850294
																		12.5			173238
																		12.6						16073
																		12.7			112708
																		12.8						65877
																		12.9	318369			318369		318369
																		12.1					316369
																		12.11		63657	63657			63657
																		12.12		19756	19756	19756	19756	19756
																		12.13		103859				103859
																		12.14			29097
																		12.15					22184	22184
																		12.16		2281490
																		12.17	457263			457263	457263	457263
																	TOTAL (BP)		775632	2468762	398456	795388	815572	11469876
																	TOTAL (%)		0.772379	2.45841	0.396785	0.792052	0.812152	11.4218
																	AVERAGE		387816	617190	79691.2	265129	203893	955823
																	OVERALL AVERAGE		3.13354e+06	3.00825e+06	3.25998e+06	2.75926e+06	2.95367e+06	2.7718e+06

### Sheet: Table S5
Table S5. Genes associated with dwarfism in tomato and in the draft genome sequence of eggplant [80], and their homologs in the eggplant reference genome “67/3” v3.0 [74].
Tomato							Eggplant v3.0 “67/3”
Locus	Locus name	Chromosome	Start	End	Gene activity	Literature	Locus	Chromosome	Start	End	id%	evalue	Score	Description
Solyc04g051510	curl-3 (cu-3)	4	50722864	50726487	Leucine-Rich Repeat Receptor Kinase tBRI1/SR160	[81]	SMEL_011g367230.1.01	11	9556594	9561733	92.68	0	5129	Similar to Systemin receptor SR160 (Solanum peruvianum OX@82)
Solyc06g074350	SELF PRUNING (SP)	6	45971723	45973983	Phosphatidylethanolamine-binding protein (PEBP)	[6]	SMEL_006g266390.1.01	6	104770587	104774671	95.22	1e-88	331	Similar to SP: Protein SELF-PRUNING (Solanum lycopersicum OX=4081)
Solyc02g089160	DWARF (D)	2	51044153	51046975	Brassinosteroid biosynthesis mutant related dwarf	[6]	SMEL_002g165880.1.01	2	80457898	80,460,615	93.56	5e-135	486	Similar to CYP85A1: Cytochrome P450 85A1 (Solanum lycopersicum OX=4081)
Solyc06g050520	dehydration responsive element binding protein 1 (SlDREB1)	6	33213525	33214427	Ethylene-responsive transcription factor 1 (AHRD V1 *-*- ERF1_ORYSJ); contains Interpro domain(s) IPR001471 Pathogenesis-related transcriptional factor and ERF, DNA-binding	[55]	SMEL_006g249420.1.01	6	54768398	54769399	84.88	2e-146	523	Similar to DREB2C: Dehydration-responsive element-binding protein 2C (Arabidopsis thaliana OX=3702)
							SMEL_005g226710.1.01	5	3970608	3971762	80.05	1e-68	265	Similar to DREB2C: Dehydration-responsive element-binding protein 2C (Arabidopsis thaliana OX=3702)
							SMEL_010g352930.1.01	10	94558453	94,559,424	80.36	1e-14	86.1	Similar to DREB2C: Dehydration-responsive element-binding protein 2C (Arabidopsis thaliana OX=3702)
Solyc12g008350	dehydration responsive element binding protein 2 (SlDREB2)	12	1759910	1760809	Ethylene-responsive transcription factor 4 (AHRD V1 *-*- ERF78_ARATH); contains Interpro domain(s) IPR001471 Pathogenesis-related transcriptional factor and ERF, DNA-binding	[55]	SMEL_012g380900.1.01	12	790543	791466	82.78	3e-125	453	Similar to ERF043: Ethylene-responsive transcription factor ERF043 (Arabidopsis thaliana OX=3702)
							SMEL_008g316440.1.01	8	106066018	106070535	78.29	6e-18	97.1	Similar to DREB3: Dehydration-responsive element-binding protein 3 (Arabidopsis thaliana OX=3702)
Solyc04g072900	dehydration-responsive element binding protein 3 (SlDREB3)	4	59868088	59868882	Ethylene responsive transcription factor 2b (AHRD V1 *-*- C0J9I6_9ROSA); contains Interpro domain(s) IPR001471 Pathogenesis-related transcriptional factor and ERF, DNA-binding	[55]	SMEL_004g215740.1.01	4	95233399	95234469	87.75	0	909	Similar to RAP2-4: Ethylene-responsive transcription factor RAP2-4 (Arabidopsis thaliana OX=3702)
							SMEL_005g235570.1.01	5	35663025	35663948	79.13	3e-65	254	Similar to RAP2-4: Ethylene-responsive transcription factor RAP2-4 (Arabidopsis thaliana OX=3702)
							SMEL_011g367900.1.01	11	12733372	12,734,523	78.44	6e-22	110	Similar to RAP2-4: Ethylene-responsive transcription factor RAP2-4 (Arabidopsis thaliana OX=3702)
							SMEL_007g290040.1.01	7	133566400	133,567,632	79.55	2e-17	95.3	Similar to ERF054: Ethylene-responsive transcription factor ERF054 (Arabidopsis thaliana OX=3702)
							SMEL_010g347030.1.01	10	62388083	62,388,919	80.67	6e-17	93.5	Similar to ABI4: Ethylene-responsive transcription factor ABI4 (Arabidopsis thaliana OX=3702)
Solyc07g043310	Gamma aminobutyrate transaminase isoform 1 (GABA-TP1)	7	56990138	56996800	Aminotransferase (AHRD V1 ***- D2KZ08_WHEAT); contains Interpro domain(s) IPR005814 Aminotransferase class-III	[82]	SMEL_007g281830.1.01	7	77635989	77646383	95.77	4e-57	228	Similar to GABA-TP1: Gamma aminobutyrate transaminase 1, mitochondrial (Solanum lycopersicum OX=4081)
Solyc12g006470	Gamma aminobutyrate transaminase isoform 2 (GABA-TP2)	12	956774	962587	Aminotransferase-like protein (AHRD V1 ***- Q9LIE2_ARATH); contains Interpro domain(s) IPR005814 Aminotransferase class-III	[82]	SMEL_012g381720.1.01	12	2044177	2056863	97.78	6e-59	233	Similar to GABA-TP2: Gamma aminobutyrate transaminase 2 (Solanum lycopersicum OX=4081)
							SMEL_008g302610.1.01	8	11229841	11,235,306	94.81	3e-52	211	Similar to GABA-TP2: Gamma aminobutyrate transaminase 2 (Solanum lycopersicum OX=4081)
Solyc07g047680	SlGID2	7	58913588	58914091	F-box protein GID2 (AHRD V1 *-*- B6SU06_MAIZE); contains Interpro domain(s) IPR001810 Cyclin-like F-box	[83]	SMEL_007g287420.1.01	7	127661700	127662191	87.33	9e-158	560	Similar to SNE: F-box protein SNE (Arabidopsis thaliana OX=3702)
Solyc05g040040	SlGID2	5	48950605	48951063	F-box protein GID2 (AHRD V1 ***- B6SU06_MAIZE); contains Interpro domain(s) IPR001810 Cyclin-like F-box	[83]	SMEL_005g232780.1.01	5	19325007	19325444	87.22	7e-139	497	Similar to SNE: F-box protein SNE (Arabidopsis thaliana OX=3702)
Solyc05g053850	SELF PRUNING 5G (SP5G)	5	63889954	63891979	Phosphatidylethanolamine-binding protein (PEBP)	[84]	SMEL_005g228350.1.01	5	6171044	6175728	89.26	3e-80	303	Similar to HD3A: Protein HEADING DATE 3A (Oryza sativa subsp. japonica OX=39947)
Solyc06g074090	DWF5	6	45795471	45801398	Sterol reductase (AHRD V1 **** A8IA67_CHLRE); contains Interpro domain(s) IPR001171 Ergosterol biosynthesis ERG4/ERG24	[85]	SMEL_006g266130.1.01	6	104560197	104565934	94.27	3e-93	348	Protein of unknown function
							SMEL_001g148750.1.01	1	127812708	127822251	84.14	6e-55	220	Similar to DWF5: 7-dehydrocholesterol reductase (Arabidopsis thaliana OX=3702)
Solyc02g081730	3BETAHSD/D2	2	45561874	45568948	Sterol-4-alpha-carboxylate 3-dehydrogenase decarboxylating (AHRD V1 **** B6TKP9_MAIZE); contains Interpro domain(s) IPR002225 3-beta hydroxysteroid dehydrogenase/isomerase	[85]	SMEL_002g157370.1.01	2	42718057	42727261	90.61	5e-61	241	Similar to 3BETAHSD/D1: 3beta-hydroxysteroid-dehydrogenase/decarboxylase isoform 1 (Arabidopsis thaliana OX=3702)
Solyc02g030170	DWARF1/DIMINUTO (dwf1)	2	25245575	25247949	FAD linked oxidase domain protein (AHRD V1 **-- D1VPW7_9ACTO); contains Interpro domain(s) IPR006094 FAD linked oxidase, N-terminal	[85]	SMEL_002g157630.1.01	2	44229627	44232708	93.97	0	1930	Similar to DIM: Delta(24)-sterol reductase (Pisum sativum OX888)
Solyc02g069490	DIM	2	39357631	39359749			SMEL_008g315450.1.01	8	104164161	104165157	78.95	0	676	Similar to DIM: Delta(24)-sterol reductase (Pisum sativum OX=3888)
Solyc11g011260	GIBBERELLINS-INTENSIVE (GAI)	11	4303769	4305535	Transcription factor that inhibits the action of gibberellic acid	[86]	SMEL_011g363840.1.01	11	4793886	4795628	85.73	0	1746	Similar to GAI: DELLA protein GAI (Solanum lycopersicum OX@81)
							SMEL_010g351920.1.01	10	92431418	92435155	72.16	5e-36	158	Similar to GAI: DELLA protein GAI (Solanum lycopersicum OX=4081)
Solyc03g117600	SlHCT	3	66715754	66721151	Hydroxycinnamoyl-CoA shikimate/quinate hydroxycinnamoyltransferase (AHRD V1 **-* A4ZKI0_COFAR); contains Interpro domain(s) IPR003480 Transferase	[87]	SMEL_003g194560.1.01	3	91607477	91612491	87.95	0	1332	Similar to HST: Shikimate O-hydroxycinnamoyltransferase (Nicotiana tabacum OX=4097)
							SMEL_007g271440.1.01	7	562524	566,274	73.91	4e-12	78.7	Similar to HST: Shikimate O-hydroxycinnamoyltransferase (Nicotiana tabacum OX=4097)
Solyc01g096670	SlC3H	1	87701438	87704462	Cytochrome P450 (AHRD V1 ***- A9ZT63_COPJA); contains Interpro domain(s) IPR002401 Cytochrome P450, E-class, group I	[87]	SMEL_001g127960.1.01	1	14167115	14170468	94.37	0	1007	Similar to CYP98A2: Cytochrome P450 98A2 (Glycine max OX=3847)
							SMEL_010g358590.1.01	10	103380160	103383836	75.3	2e-79	302	Similar to CYP98A2: Cytochrome P450 98A2 (Glycine max OX=3847)
							SMEL_006g258530.1.01	6	96687837	96690548	84	7e-25	121	Similar to CYP98A2: Cytochrome P450 98A2 (Glycine max OX=3847)
Solyc02g080120	ELONTAGED INTERNODE (El)	2	44432042	44436667	GA degradation	[88]	SMEL_004g205560.1.01	4	20028023	20,037,905	84.64	3e-86	324	Similar to GA2OX8: Gibberellin 2-beta-dioxygenase 8 (Arabidopsis thaliana OX=3702)
							SMEL_011g375750.1.01	11	66211542	66215002	75.45	1e-20	106	Similar to GA2OX6: Gibberellin 2-beta-dioxygenase 6 (Oryza sativa subsp. japonica OX=39947)
Solyc07g066230	SlBRI1-like 3 (SlBRL1)	7	67709323	67713122	LRR receptor-like serine/threonine-protein kinase FEI 1 (AHRD V1 *-** FEI1_ARATH); contains Interpro domain(s) IPR002290 Serine/threonine protein kinase	[89]	SMEL_007g296850.1.01	7	141744127	141747705	92.63	0	4471	Similar to BRL1: Serine/threonine-protein kinase BRI1-like 1 (Arabidopsis thaliana OX=3702)
Solyc01g103010	SlCAND1	1	91672900	91687069	Cullin-associated NEDD8-dissociated protein 2 (AHRD V1 ***- B0WPV6_CULQU); contains Interpro domain(s) IPR011989 Armadillo-like helical	[90]	SMEL_001g123130.1.01	1	8400494	8426663	95.31	4e-110	405	Similar to CAND1: Cullin-associated NEDD8-dissociated protein 1 (Arabidopsis thaliana OX=3702)
Solyc08g061560	ERECTA (SlER)	8	48988008	48995007	LRR receptor-like serine/threonine-protein kinase FEI 1 (AHRD V1 *-** FEI1_ARATH); contains Interpro domain(s) IPR002290 Serine/threonine protein kinase	[8]	SMEL_008g306760.1.01	8	64389130	64397229	94.89	2e-162	579	Similar to ERECTA: LRR receptor-like serine/threonine-protein kinase ERECTA (Arabidopsis thaliana OX702)
							SMEL_003g181050.1.01	3	70760921	70,767,265	74.58	3e-26	126	Similar to ERL1: LRR receptor-like serine/threonine-protein kinase ERL1 (Arabidopsis thaliana OX=3702)
Solyc04g072570	SOMATIC EMBRYOGENESIS RECEPTOR KINASE 1 (SlSERK1)	4	59543774	59550479	Receptor-like kinase (AHRD V1 *-** A7VM18_MARPO); contains Interpro domain(s) IPR002290 Serine/threonine protein kinase	[8]	SMEL_004g214800.1.01	4	93351874	93360373	96.49	0	660	Similar to SERK1: Somatic embryogenesis receptor kinase 1 (Arabidopsis thaliana OX=3702)
							SMEL_001g121100.1.01	1	6126384	6136102	80.53	2e-76	292	Similar to BAK1: BRASSINOSTEROID INSENSITIVE 1-associated receptor kinase 1 (Arabidopsis thaliana OX=3702)
							SMEL_010g347620.1.01	10	66322883	66331677	76.85	2e-40	172	Similar to SERK4: LRR receptor kinase SERK2 (Oryza sativa subsp. japonica OX=39947)
							SMEL_011g364890.1.01	11	6293039	6,301,739	77.42	5e-32	145	Similar to At5g10290: Probable LRR receptor-like serine/threonine-protein kinase At5g10290 (Arabidopsis thaliana OX=3702)
							SMEL_002g166210.1.01	2	80770410	80,773,758	77.27	2e-31	143	Similar to NIK1: Protein NSP-INTERACTING KINASE 1 (Arabidopsis thaliana OX=3702)
							SMEL_003g176760.1.01	3	36249765	36255417	75	9e-25	121	Similar to NIK3: Protein NSP-INTERACTING KINASE 3 (Arabidopsis thaliana OX=3702)
Solyc10g074680	SlGRAS15	10	58229454	58233218	SCARECROW (AHRD V1 *--- Q5NDC9_CUCSA); contains Interpro domain(s) IPR005202 GRAS transcription factor	[91]	SMEL_010g353940.1.01	10	97128349	97132151	89.32	0	2392	Similar to SCR: Protein SCARECROW (Ipomoea nil OX=35883)
							SMEL_007g282380.1.01	7	85151753	85,153,045	77.78	2e-11	76.8	Similar to SCL23: Scarecrow-like protein 23 (Arabidopsis thaliana OX=3702)
Solyc06g075000	SlFERN	6	46536132	46538008	MaoC-like dehydratase (AHRD V1 ***- A8JHQ8_CHLRE); contains Interpro domain(s) IPR002539 MaoC-like dehydratase	[92]	SMEL_006g266970.1.01	6	105435506	105437163	90.22	3e-97	361	Protein of unknown function
Solyc09g009250	SlGT-26	9	2634459	2637947	Trihelix transcription factor (AHRD V1 **-* Q6Q6T0_ARATH); contains Interpro domain(s) IPR017877 MYB-like	[93]	SMEL_009g320400.1.01	9	1233214	1236816	89.84	0	900	Similar to PTL: Trihelix transcription factor PTL (Arabidopsis thaliana OX=3702)
							SMEL_010g357390.1.01	10	102221540	102224280	87.86	8e-50	204	Similar to PTL: Trihelix transcription factor PTL (Arabidopsis thaliana OX=3702)
Solyc07g061730	gibberellin 2-oxidase 5 (ga2ox-5)	7	64693608	64695085	Gibberellin 2-oxidase (AHRD V1 **** A4GVL9_SOLLC); contains Interpro domain(s) IPR005123 Oxoglutarate and iron-dependent oxygenase	[94]	SMEL_007g292500.1.01	7	137216902	137219792	85.54	5e-144	516	Similar to GA2OX1: Gibberellin 2-beta-dioxygenase 1 (Pisum sativum OX=3888)
							SMEL_004g202760.1.01	4	4048934	4051825	82.25	5e-80	303	Similar to GA2OX1: Gibberellin 2-beta-dioxygenase 1 (Pisum sativum OX=3888)
							SMEL_008g308730.1.01	8	84074358	84,077,158	77.84	2e-23	115	Similar to GA2OX1: Gibberellin 2-beta-dioxygenase (Phaseolus coccineus OX=3886)
Solyc07g061720	gibberellin 2-oxidase 4 (ga2ox-4)	7	64681316	64682722	Gibberellin 2-oxidase (AHRD V1 **** A4GVL8_SOLLC); contains Interpro domain(s) IPR005123 Oxoglutarate and iron-dependent oxygenase	[94]	SMEL_007g292490.1.01	7	137198474	137201465	85.02	3e-136	490	Similar to GA2OX1: Gibberellin 2-beta-dioxygenase 1 (Pisum sativum OX=3888)
Solyc01g079200	gibberellin 2-oxidase 3 (ga2ox-3)	1	78282910	78286020	Gibberellin 2-oxidase (AHRD V1 **** A4GVL7_SOLLC); contains Interpro domain(s) IPR005123 Oxoglutarate and iron-dependent oxygenase	[94]	SMEL_001g136570.1.01	1	28365926	28369127	84.01	1e-170	604	Similar to GA2OX2: Gibberellin 2-beta-dioxygenase 2 (Pisum sativum OX=3888)
Solyc07g056670	gibberellin 2-oxidase 2 (ga2ox-2)	7	64471405	64472965	Gibberellin 2-oxidase 2 (AHRD V1 ***- A0FK57_SOLLC); contains Interpro domain(s) IPR005123 Oxoglutarate and iron-dependent oxygenase	[94]	SMEL_007g292480.1.01	7	137181869	137183374	87.42	1e-144	518	Similar to GA2OX1: Gibberellin 2-beta-dioxygenase 1 (Pisum sativum OX=3888)
Draft Genome Sequence of Eggplant [80]							Eggplant “67/3” v3.0 [74]
Sme2.5_04516.1_g00001.1	gibberellin 2-oxidase				Oxoglutarate/iron-dependent dioxygenase	[3]	SMEL_005g227580.1.01	5	4833978	4836218	100	0	756	Similar to GA2OX2: Gibberellin 2-beta-dioxygenase 2 (Pisum sativum OX=3888)
							SMEL_001g145830.1.01	1	104873229	104,881,366	78.39	1e-38	165	Similar to GA2OX2: Gibberellin 2-beta-dioxygenase 2 (Pisum sativum OX=3888)
Sme2.5_00108.1_g00003.1	gibberellin 2-oxidase				Oxoglutarate/iron-dependent dioxygenase	[3]	SMEL_008g308730.1.01	8	84074358	84077158	79.64	2e-58	231	Similar to GA2OX1: Gibberellin 2-beta-dioxygenase (Phaseolus coccineus OX=3886)
							SMEL_007g292490.1.01	7	137198474	137,201,465	78.54	1e-35	156	Similar to GA2OX1: Gibberellin 2-beta-dioxygenase 1 (Pisum sativum OX=3888)
Sme2.5_01907.1_g00015.1	gibberellin 2-oxidase				Oxoglutarate/iron-dependent dioxygenase	[3]	SMEL_004g202760.1.01	4	4048934	4051825	100	0	763	Similar to GA2OX1: Gibberellin 2-beta-dioxygenase 1 (Pisum sativum OX=3888)
							SMEL_007g292480.1.01	7	137181869	137,183,374	82.49	1e-80	305	Similar to GA2OX1: Gibberellin 2-beta-dioxygenase 1 (Pisum sativum OX=3888)
Sme2.5_00538.1_g00012.1	DELLA				Transcription factor GRAS	[3]	SMEL_011g363840.1.01	11	4793886	4,795,628	72.47	3e-27	128	Similar to GAI: DELLA protein GAI (Solanum lycopersicum OX=4081)
Sme2.5_01158.1_g00001.1	SmCPR1				Oxidoreductase FAD/NAD(P)-binding	[43]	SMEL_004g217190.1.01	4	97859879	97862307	100	0	2436	Similar to At2g27800: Pentatricopeptide repeat-containing protein At2g27800, mitochondrial (Arabidopsis thaliana OX=3702)
							SMEL_007g277510.1.01	7	28102408	28,108,189	78.95	1e-19	104	Similar to CPR: NADPH--cytochrome P450 reductase (Catharanthus roseus OX=4058)

### Sheet: References
80. Hirakawa H, Shirasawa K, Miyatake K et al. Draft genome sequence of eggplant (Solanum melongena L.): the representative solanum species indigenous to the old world. DNA Res. 2014;21:649-60.
81. Koka CV, Cerny E, Gardner RG et al. A Putative Role for the Tomato Genes DUMPY and CURL-3 in Brassinosteroid Biosynthesis and Response. Plant Physiol. 2000;122:85-98.
82. Koike S, Matsukura C, Takayama M et al. Suppression of γ-Aminobutyric Acid (GABA) Transaminases Induces Prominent GABA Accumulation, Dwarfism and Infertility in the Tomato (Solanum lycopersicum L.). Plant Cell Physiol. 2013;54:793-807.
83. Liu Q, Guo X, Chen G et al. Silencing SlGID2, a putative F-box protein gene, generates a dwarf plant and dark-green leaves in tomato. Plant Physiol Biochem. 2016;109:491-501.
84. Soyk S, Müller NA, Park SJ et al. Variation in the flowering gene SELF PRUNING 5G promotes day-neutrality and early yield in tomato. Nat Genet. 2017;49:162-168.
85. Rahim MA, Jung HJ, Afrin KS et al. Comparative transcriptome analysis provides insights into dwarfism in cherry tomato (Solanum lycopersicum var. cerasiforme). PLoS One. 2018;13:e0208770.
86. Tomlinson L, Yang Y, Emenecker R et al. Using CRISPR/Cas9 genome editing in tomato to create a gibberellin-responsive dominant dwarf DELLA allele. Plant Biotechnol J. 2019;17:132-140.
87. Rahim MA, Rabbi AZ, Afrin KS et al. Differential Expression Pattern of Lignin Biosynthetic Genes in Dwarf Cherry Tomato (Solanum lycopersicum var. cerasiforme). Plant Breed. Biotech. 2019;7:229-236.
88. Sun X, Shu J, Ali Mohamed AM et al. Identification and Characterization of EI (Elongated Internode) Gene in Tomato (Solanum lycopersicum). Int J Mol Sci. 2019;20:2204.
89. Zhu Z, Liang H, Chen G et al. Isolation of the brassinosteroid receptor genes and recharacterization of dwarf plants by silencing of SlBRI1 in tomato. Plant Growth Regul. 2019;89:59-71.
90. Cheng W, Yin S, Tu Y et al. SlCAND1, encoding cullin-associated Nedd8-dissociated protein 1, regulates plant height, flowering time, seed germination, and root architecture in tomato. Plant Mol Biol. 2020;102:537–551.
91. Naeem M, Waseem M, Zhu Z et al. Downregulation of SlGRAS15 manipulates plant architecture in tomato (Solanum lycopersicum). Dev Genes Evol. 2020;230:1–12.
92. Zhou Y, Yu H, Tang Y et al. Critical roles of mitochondrial fatty acid synthesis in tomato development and environmental response. Plant Physiol. 2022;190:576-591.
93. Li F, Chen G, Xie Q et al. Down-regulation of SlGT-26 gene confers dwarf plants and enhances drought and salt stress resistance in tomato. Plant Physiol Biochem. 2023;203:108053.
94. Wan H, Ren L, Ma J et al. Sweet potato gibberellin 2-oxidase genes in the dwarf phenotype. Sci. Hortic. 2023;313:111921.
